# Multimodal single-cell profiling reveals neuronal vulnerability and pathological cell states in focal cortical dysplasia

**DOI:** 10.1101/2024.05.29.596419

**Authors:** Isabella C. Galvão, Manuela Lemoine, Lauana A. Messias, Patrícia A.O.R.A. Araújo, Jaqueline C. Geraldis, Clarissa L. Yasuda, Marina K. M. Alvim, Enrico Ghizoni, Helder Tedeschi, Fernando Cendes, Fabio Rogerio, Iscia Lopes-Cendes, Diogo F. T. Veiga

**Affiliations:** Department of Translational Medicine, School of Medical Sciences, University of Campinas, Campinas (UNICAMP), Brazil; The Brazilian Institute of Neuroscience and Neurotechnology (BRAINN), Campinas, Brazil; Department of Neurology, School of Medical Sciences, University of Campinas (UNICAMP), Campinas, SP, Brazil; Department of Pathology, School of Medical Sciences, University of Campinas (UNICAMP), Campinas, Brazil

**Keywords:** focal cortical dysplasia, cortical malformations, single-cell sequencing, multi-omics, gene expression, chromatin accessibility, microglia, reactive astrocytes

## Abstract

Focal Cortical Dysplasia (FCD) is a neurodevelopmental condition characterized by malformations of the cerebral cortex that often cause drug-resistant epilepsy. In this study, we performed multi-omics single-cell profiling to map the chromatin accessibility and transcriptome landscapes of FCD type II, generating a comprehensive multimodal single-cell dataset comprising 61,525 cells from 11 clinical samples of lesions and controls. Our findings revealed profound chromatin, transcriptomic, and cellular alterations affecting neuronal and glial cells in FCD lesions, including the selective loss of upper-layer excitatory neurons, significant expansion of oligodendrocytes and immature astrocytic populations, and a unique neuronal subpopulation harboring dysmorphic neurons. Furthermore, we uncovered activated microglia subsets, particularly in FCD IIb cases. This comprehensive study unveils neuronal and glial cell states driving FCD development and epileptogenicity, enhancing our understanding of FCD and offering new directions for targeted therapy development.
