## Supplemental Table 1 for "Multimodal single-cell profiling reveals neuronal vulnerability and pathological cell states in focal cortical dysplasia"

### Sheet: metadata
Sample	Donor	Sex	Age at surgery	Age at onset	Duration	Lobe	Lateralization	Histological assessment	Surgery reason	Seq. batch
G129_D	G129	M	50	10	40	Parietal	R	FCD_typeIIb	FCD	07/2023
G210_D	G210	F	31	20	11	Temporo-Occipital	L	FCD_typeIIb	FCD	07/2023
G159_D	G159	F	18	11	7	Frontal	R	FCD_typeIIb	FCD	07/2023
G171_D	G171	F	32	6	26	Frontal	R	FCD_typeIIa	FCD	07/2023
G150_D	G150	F	12	1	11	Frontal	R	FCD_typeIIa	FCD	07/2023
G187_D	G187	M	31	18	13	Temporal	L	FCD_typeIIa	FCD	07/2023
G120_D.3	G120	F	2	1	1	Frontal	L	FCD_typeIIb	FCD	09/2023
G120_D.2	G120	F	3	1	2	Temporal	L	FCD_typeIIb	FCD	09/2023
G133_D.2	G133	F	15	4	11	Frontal	R	FCD_typeIIb	FCD	09/2023
G133_N.2	G133	F	15	4	11	Frontal	R	Normal	FCD	09/2023
G120_N.1	G120	F	3	1	2	Frontal	L	Normal	FCD	10/2022
